# High content screening and computational prediction reveal viral genes that suppress innate immune response

**DOI:** 10.1101/2021.12.14.472572

**Authors:** Tai L. Ng, Erika J. Olson, Tae Yeon Yoo, H. Sloane Weiss, Yukiye Koide, Peter D. Koch, Nathan J. Rollins, Pia Mach, Tobias Meisinger, Trenton Bricken, Timothy Z. Chang, Colin Molloy, Jérôme Zürcher, Timothy J. Mitchison, John I. Glass, Debora S. Marks, Jeffrey C. Way, Pamela A. Silver

## Abstract

Suppression of the host innate immune response is a critical aspect of viral replication. Upon infection, viruses may introduce one or more proteins that inhibit key immune pathways, such as the type I interferon pathway. However, the ability to predict and evaluate viral protein bioactivity on targeted pathways remains challenging and is typically done on a single virus/gene basis. Here, we present a medium-throughput high-content cell-based assay to reveal the immunosuppressive effects of viral proteins. To test the predictive power of our approach, we developed a library of 800 genes encoding known, predicted, and uncharacterized human viral genes. We find that previously known immune suppressors from numerous viral families such as *Picornaviridae* and *Flaviviridae* recorded positive responses. These include a number of viral proteases for which we further confirmed that innate immune suppression depends on protease activity. A class of predicted inhibitors encoded by *Rhabdoviridae* viruses was demonstrated to block nuclear transport, and several previously uncharacterized proteins from uncultivated viruses were shown to inhibit nuclear transport of the transcription factors NF-κB and IRF3. We propose that this pathway-based assay, together with early sequencing, gene synthesis, and viral infection studies, could partly serve as the basis for rapid *in vitro* characterization of novel viral proteins.

**IMPORTANCE:** Infectious diseases caused by viral pathogens exacerbate healthcare and economic burdens. Numerous viral biomolecules suppress the human innate immune system, enabling viruses to evade an immune response from the host. Despite our current understanding of viral replications and immune evasion, new viral proteins, including those encoded by uncultivated viruses or emerging viruses, are being unearthed at a rapid pace from large scale sequencing and surveillance projects. The use of medium- and high-throughput functional assays to characterize immunosuppressive functions of viral proteins can advance our understanding of viral replication and possibly treatment of infections. In this study we assembled a large viral gene library from diverse viral families and developed a high content assay to test for inhibition of innate immunity pathways. Our work expands the tools that can rapidly link sequence and protein function, representing a practical step towards early-stage evaluation of emerging and understudied viruses.
