## Supplementary material for "High content screening and computational prediction reveal viral genes that suppress innate immune response": Ng Data Set S2

### Sheet: Sheet1
Gene	Protein Name	Species
793	nsp1-mco	SARS-CoV-2		*mco = codon optimized
794	nsp10-mco	SARS-CoV-2
795	nsp2-mco	SARS-CoV-2
796	ORF3a-mco	SARS-CoV-2
797	nsp4-mco	SARS-CoV-2
798	ORF6-mco	SARS-CoV-2
799	nsp5-mco	SARS-CoV-2
800	ORF7a-mco	SARS-CoV-2
801	nsp6-mco	SARS-CoV-2
802	ORF8-mco	SARS-CoV-2
803	nsp7-mco	SARS-CoV-2
804	ORF10-mco	SARS-CoV-2
805	nsp8-mco	SARS-CoV-2
806	nsp9-mco	SARS-CoV-2
807	ORF4b	hCoV-229E
808	Envelope	hCoV-229E
809	nsp11	hCoV-229E
810	nsp7	hCoV-229E
811	Envelope	hCoV-HKU1
812	nsp11	hCoV-HKU2
813	nsp7	hCoV-HKU3
814	Envelope	hCoV-NL63
815	nsp11	hCoV-NL64
816	nsp7	hCoV-NL65
817	Envelope	MERS-CoV
818	nsp11	MERS-CoV
819	nsp7	MERS-CoV
820	ORF6	SARS-CoV
821	ORF7b	SARS-CoV
822	ORF8a	SARS-CoV
823	ORF8b	SARS-CoV
824	ORF9b	SARS-CoV
825	Envelope	SARS-CoV
826	nsp11	SARS-CoV
827	nsp7	SARS-CoV
828	ORF10	SARS-CoV-2
829	ORF3b	SARS-CoV-2
830	ORF6	SARS-CoV-2
831	ORF7b	SARS-CoV-2
832	ORF9b	SARS-CoV-2
833	DUF5515-like	SARS-CoV-2
834	Envelope	SARS-CoV-2
835	GtrA-like	SARS-CoV-2
836	nsp11	SARS-CoV-2
837	nsp7	SARS-CoV-2
838	nsp1	SARS-CoV-2
839	nsp9	SARS-CoV-2
840	Membrane	SARS-CoV-2
841	nsp6	hCoV-229E
842	Spike	hCoV-229E
843	nsp6	hCoV-NL66
844	ORF3	hCoV-NL67
845	nsp9	hCoV-HKU4
846	Nucleoprotein	hCoV-HKU5
847	nsp9	MERS-CoV
848	ORF3	MERS-CoV
849	nsp5	SARS-CoV
850	nsp2	SARS-CoV-2
851	nsp12	SARS-CoV-2
852	ORF7a	SARS-CoV-2
853	nsp8	hCoV-229E
854	Membrane	hCoV-229E
855	nsp8	hCoV-NL68
856	Membrane	hCoV-NL69
857	nsp12	hCoV-HKU6
858	Nucleoprotein2	hCoV-HKU7
859	nsp10	MERS-CoV
860	ORF8b	MERS-CoV
861	nsp6	SARS-CoV
862	nsp3-1	SARS-CoV-2
863	nsp13	SARS-CoV-2
864	ORF8	SARS-CoV-2
865	nsp9	hCoV-229E
866	ORF4a	hCoV-229E
867	nsp9	hCoV-NL70
868	Nucleoprotein	hCoV-NL71
869	nsp13	hCoV-HKU8
870	nsp1	MERS-CoV
871	nsp13	MERS-CoV
872	ORF4b	MERS-CoV
873	nsp8	SARS-CoV
874	nsp3-2	SARS-CoV-2
875	nsp14	SARS-CoV-2
876	Nucleoprotein	SARS-CoV-2
877	nsp10	hCoV-229E
878	Nucleoprotein	hCoV-229E
879	nsp10	hCoV-NL72
880	nsp1	hCoV-HKU9
881	nsp14	hCoV-HKU10
882	nsp2	MERS-CoV
883	nsp15	MERS-CoV
884	nsp1	SARS-CoV
885	nsp9	SARS-CoV
886	nsp4	SARS-CoV-2
887	nsp15	SARS-CoV-2
888	nsp1	hCoV-229E
889	nsp12	hCoV-229E
890	nsp1	hCoV-NL73
891	nsp12	hCoV-NL74
892	nsp2	hCoV-HKU11
893	nsp15	hCoV-HKU12
894	nsp4	MERS-CoV
895	Spike	MERS-CoV
896	nsp2	SARS-CoV
897	nsp10	SARS-CoV
898	nsp5	SARS-CoV-2
899	nsp16	SARS-CoV-2
900	nsp2	hCoV-229E
901	nsp13	hCoV-229E
902	nsp2	hCoV-NL75
903	nsp13	hCoV-NL76
904	nsp4	hCoV-HKU13
905	nsp16	hCoV-HKU14
906	nsp5	MERS-CoV
907	ORF5	MERS-CoV
908	nsp3-1	SARS-CoV
909	nsp12	SARS-CoV
910	nsp6	SARS-CoV-2
911	Spike	SARS-CoV-2
912	nsp4	hCoV-229E
913	nsp14	hCoV-229E
914	nsp4	hCoV-NL77
915	nsp14	hCoV-NL78
916	nsp6	hCoV-HKU15
917	ORF4	hCoV-HKU16
918	nsp6	MERS-CoV
919	ORF4a	MERS-CoV
920	nsp3-2	SARS-CoV
921	nsp13	SARS-CoV
922	nsp8	SARS-CoV-2
923	ORF3a	SARS-CoV-2
924	nsp5	hCoV-229E
925	nsp16	hCoV-229E
926	nsp5	hCoV-NL79
927	nsp16	hCoV-NL80
928	nsp8	hCoV-HKU17
929	Membrane	hCoV-HKU18
930	nsp8	MERS-CoV
931	Nucleoprotein	MERS-CoV
932	nsp4	SARS-CoV
933	nsp14	SARS-CoV
934	nsp15	SARS-CoV
935	nsp16	SARS-CoV
936	ORF3a	SARS-CoV
937	Spike	SARS-CoV
938	Membrane	SARS-CoV
939	ORF3b	SARS-CoV
940	Nucleoprotein	SARS-CoV
941	ORF7a	SARS-CoV
942	nsp3-1	MERS-CoV
943	nsp3-1	hCoV-HKU19
944	Spike	hCoV-HKU20
945	nsp3-2	MERS-CoV
946	nsp3-2	hCoV-HKU21
947	Hemagglutinin-esterase	hCoV-HKU22
948	nsp3-full	SARS-CoV-2
950	nsp3-full	MERS-CoV
952	nsp7	hCoV-OC43
953	Envelope	hCoV-OC44
954	nsp3-full	hCoV-NL81
955	Spike	hCoV-NL82
956	nsp5	hCoV-HKU23
957	nsp10	hCoV-HKU24
958	nsp14	MERS-CoV
959	nsp16	MERS-CoV
960	Membrane	MERS-CoV
961	nsp3-1	hCoV-NL83
962	Hemagglutinin-esterase	hCoV-OC45
963	nsp3-2	hCoV-NL84
964	Spike	hCoV-OC46
965	nsp2	hCoV-OC47
966	Nucleoprotein	hCoV-OC48
967	nsp6	hCoV-OC49
968	nsp12	hCoV-OC50
969	nsp13	hCoV-OC51
970	nsp14	hCoV-OC52
971	nsp16	hCoV-OC53
973	nsp3-1	hCoV-229E
974	nsp15	hCoV-229E
975	nsp12	MERS-CoV
976	nsp3-2	hCoV-229E
977	nsp10	hCoV-OC54
978	nsp1	hCoV-OC55
979	nsp15	hCoV-OC56
980	nsp3-1	hCoV-OC57
981	Nucleoprotein2	hCoV-OC58
982	nsp3-2	hCoV-OC59
983	ORF4	hCoV-OC60
984	nsp4	hCoV-OC61
985	Membrane	hCoV-OC62
986	nsp5	hCoV-OC63
987	nsp8	hCoV-OC64
988	nsp9	hCoV-OC65
990	nsp3-full	hCoV-OC66
991	nsp15	hCoV-NL85
