## Supplementary material for "High content screening and computational prediction reveal viral genes that suppress innate immune response": Ng Data Set S4

### Sheet: Tab 1
gene	Assay	Protein names	Organisms	Family	Type	Type_broad	Length	GenBank	hosts	pos.control (viral immune suppressor gene ontology)	pos.by.seq.identity (pairwise alignment identity 20%)	pos.by.pfam (uniprot pfams)	pos.by.viral.architecture (permissive hmmscan)	pos.by.human.immune.architecture (mimicry)	logfold_T	-log10pval
165	IRF3 cGAMP	Phosphoprotein 85 (pp85) (Protein U14)	Human herpesvirus 6A (strain Uganda-1102) (HHV-6 variant A) (Human B lymphotropic virus)	Herpesviridae	dsDNA	DNA	609	NP_042906	{'Homo sapiens'}	0	0	0	0	0	-0.109713	2.50858
179	NFkB HW PIC	MC098 (MC098R)	Molluscum contagiosum virus subtype 1 (MOCV) (MCVI)	Poxviridae	dsDNA	DNA	212	NP_044049	{'Homo sapiens'}	0	0	0	1	0	-0.0600223	1.45339
179	pSTAT IFN	MC098 (MC098R)	Molluscum contagiosum virus subtype 1 (MOCV) (MCVI)	Poxviridae	dsDNA	DNA	212	NP_044049	{'Homo sapiens'}	0	0	0	1	0	-0.116927	2.9201
189	pSTAT IFN	Protein U79/U80	Human herpesvirus 6A (strain Uganda-1102) (HHV-6 variant A) (Human B lymphotropic virus)	Herpesviridae	dsDNA	DNA	474	NP_042972	{'Homo sapiens'}	0	0	0	0	0	-0.0934277	1.3935
193	IRF3 HW PIC	Probable protein VP2 (ORF2/3 protein)	Torque teno virus (strain VT416) (TTV)	Anelloviridae	ssDNA(-)	DNA	286	NP_817121	{'Homo sapiens'}	0	0	0	0	0	-0.127767	2.52887
202	pSTAT IFN	Thymidylate synthase (TS) (TSase) (EC 2.1.1.45)	Human herpesvirus 8 type P (isolate GK18) (HHV-8) (Kaposi's sarcoma-associated herpesvirus)	Herpesviridae	dsDNA	DNA	337	YP_001129361	{'Homo sapiens'}	0	0	0	0	0	-0.109205	2.9314
203	pSTAT IFN	DNA-directed RNA polymerase 30 kDa polypeptide (EC 2.7.7.6)	Orf virus (strain Goat/Texas/SA00/2000) (OV-SA00) (Orf virus-San Angelo 2000)	Poxviridae	dsDNA	DNA	193	NP_957798	{'Homo sapiens', 'Capra hircus', 'Ovis aries'}	0	0	0	1	0	-0.149339	3.28916
215	IRF3 cGAMP	Metalloendopeptidase (EC 3.4.24.-)	Orf virus (strain Goat/Texas/SA00/2000) (OV-SA00) (Orf virus-San Angelo 2000)	Poxviridae	dsDNA	DNA	603	NP_957814	{'Homo sapiens', 'Capra hircus', 'Ovis aries'}	0	0	0	0	0	-0.135033	2.66322
215	pSTAT IFN	Metalloendopeptidase (EC 3.4.24.-)	Orf virus (strain Goat/Texas/SA00/2000) (OV-SA00) (Orf virus-San Angelo 2000)	Poxviridae	dsDNA	DNA	603	NP_957814	{'Homo sapiens', 'Capra hircus', 'Ovis aries'}	0	0	0	0	0	-0.229808	3.89653
217	IRF3 cGAMP	Capsid protein	Small anellovirus 2	Anelloviridae	ssDNA(-)	DNA	183	YP_238298	{'Homo sapiens'}	0	0	0	0	0	-0.0874336	1.52122
230	IRF3 cGAMP	VP2	Human polyomavirus 3	Polyomaviridae	dsDNA	DNA	400	YP_001111256	{'Homo sapiens'}	0	0	0	0	0	-0.105111	2.3869
231	NFkB cGAMP	Uncharacterized protein;hypothetical protein;hypothetical protein	Human fecal virus Jorvi2	Circoviridae	ssDNA(+/-)	DNA	116	YP_009389533	{'Homo sapiens'}	0	0	0	0	0	-0.136645	1.73682
240	pSTAT IFN	E4 13.6 kDa protein (E4 ORF4)	Human adenovirus B serotype 7 (HAdV-7) (Human adenovirus 7)	Adenoviridae	dsDNA	DNA	122	AP_000567	{'Homo sapiens'}	0	0	0	1	1	-0.10332	3.03403
249	IRF3 HW PIC	Minor capsid protein L2	Human papillomavirus type 90	Papillomaviridae	dsDNA	DNA	467	NP_671508	{'Homo sapiens'}	0	0	0	0	0	-0.138205	1.78226
251	IRF3 cGAMP	Protein O22	Simian cytomegalovirus (strain Colburn)	Herpesviridae	dsDNA	DNA	212	YP_004936111	{'Macaca', 'Homo sapiens', 'Chlorocebus aethiops'}	0	0	0	0	0	-0.113711	2.50205
251	pSTAT IFN	Protein O22	Simian cytomegalovirus (strain Colburn)	Herpesviridae	dsDNA	DNA	212	YP_004936111	{'Macaca', 'Homo sapiens', 'Chlorocebus aethiops'}	0	0	0	0	0	-0.28973	5.54283
258	pSTAT IFN	Uncharacterized protein	unidentified circular ssDNA virus	unclassified	unclassified ssDNA	DNA	143	YP_009259557	{'Homo sapiens'}	0	0	0	0	0	-0.0974018	3.65446
260	IRF3 HW PIC	VP3	Human polyomavirus 6	Polyomaviridae	dsDNA	DNA	215	YP_003848917	{'Homo sapiens'}	0	0	0	0	0	-0.100666	2.28667
263	NFkB HW PIC	Membrane glycoprotein US3	Simian cytomegalovirus (strain Colburn)	Herpesviridae	dsDNA	DNA	189	YP_004936115	{'Macaca', 'Homo sapiens', 'Chlorocebus aethiops'}	0	0	0	1	0	-0.0725244	1.35982
280	IRF3 cGAMP	Poxin-Schlafen (EC 3.1.-.-)	Cowpox virus (strain Brighton Red) (CPV)	Poxviridae	dsDNA	DNA	505	NP_619978	{'Equus caballus', 'Felis catus', 'Ailurus fulgens', 'Meriones libycus', 'Acinonyx jubatus', 'Canis lupus familiaris', 'Diceros bicornis', 'Elephas maximus', 'Panthera pardus', 'Microtus agrestis', 'Ceratotherium simum simum', 'Sorex araneus', 'Rattus norvegicus', 'Apodemus sylvaticus', 'Felis silvestris', 'Mungos mungo', 'Panthera onca', 'Puma concolor', 'Rhombomys opimus', 'Tapirus indicus', 'M…	0	0	0	0	0	-0.0937861	4.03802
307	IRF3 HW PIC	Uncharacterized protein	Torque teno mini virus ALA22	Anelloviridae	ssDNA(-)	DNA	134	YP_009109711	{'Homo sapiens'}	0	0	0	0	0	-0.137943	1.3108
315	IRF3 cGAMP	Nonstructural S	Heartland virus	Phenuiviridae	ssRNA(-)	RNA	299	YP_009047243	{'Homo sapiens'}	0	0	0	0	0	-0.224669	7.88123
315	IRF3 HW PIC	Nonstructural S	Heartland virus	Phenuiviridae	ssRNA(-)	RNA	299	YP_009047243	{'Homo sapiens'}	0	0	0	0	0	-0.0884474	1.56466
360	NFkB HW PIC	Capsid polyprotein VP90	Astrovirus VA3	Astroviridae	ssRNA(+)	RNA	755	YP_006905860	{'Homo sapiens'}	0	0	0	0	0	-0.065827	1.78429
381	NFkB HW PIC	Uncharacterized protein	Torque teno virus 10	Anelloviridae	ssDNA(-)	DNA	280	YP_003587850	{'Homo sapiens'}	0	0	0	0	0	-0.0779515	5.07253
407	IRF3 HW PIC	W protein	Nipah virus	Paramyxoviridae	ssRNA(-)	RNA	449	YP_007188592	{'Pteropus vampyrus', 'Sus scrofa', 'Scotophilus kuhlii', 'Cynopterus brachyotis', 'Eonycteris spelaea', 'Pteropus hypomelanus', 'Homo sapiens'}	0	1	0	0	0	-0.0850999	3.22779
415	IRF3 HW PIC	non-structural protein NS5	Japanese encephalitis virus	Flaviviridae	ssRNA(+)	RNA	905	NP_775674	{'Equus caballus', 'Culex gelidus', 'Bos taurus', 'Ardeidae', 'Sus scrofa', 'Culex tritaeniorhynchus', 'Homo sapiens'}	0	1	0	1	0	-0.0944666	4.06752
416	IRF3 HW PIC	Early E3 18.5 kDa glycoprotein (E3-19K) (E3gp 19 kDa) (E19) (GP19K)	Human adenovirus C serotype 2 (HAdV-2) (Human adenovirus 2)	Adenoviridae	dsDNA	DNA	159	NP_040531	{'Homo sapiens'}	0	1	1	1	0	-0.0713122	1.91322
417	IRF3 HW PIC	Phosphoprotein (Protein P)	Hendra virus (isolate Horse/Autralia/Hendra/1994)	Paramyxoviridae	ssRNA(-)	RNA	707	NP_047107	{'Equus caballus', 'Pteropus poliocephalus', 'Pteropus scapulatus', 'Homo sapiens', 'Pteropus alecto'}	0	1	1	1	0	-0.0823949	2.69962
435	NFkB HW PIC	non-structural protein NS4a	Rio Bravo virus	Flaviviridae	ssRNA(+)	RNA	121	NP_776077	{'Homo sapiens', 'Tadarida brasiliensis mexicana', 'Eptesicus fuscus', 'Molossus ater'}	0	1	0	1	0	-0.0698955	2.27096
440	IRF3 HW PIC	Early E4 34 kDa protein	Human adenovirus F serotype 40 (HAdV-40) (Human adenovirus 40)	Adenoviridae	dsDNA	DNA	289	NP_040878	{'Homo sapiens'}	0	1	0	0	0	-0.108801	4.18418
442	IRF3 HW PIC	E4 ORF4 (E4 control protein orf4) (ORF4)	Human mastadenovirus C	Adenoviridae	dsDNA	DNA	114	YP_001551773	{'Homo sapiens'}	0	0	0	0	0	-0.089211	2.50641
453	pSTAT IFN	;protease;	Rhinovirus A; Human rhinovirus sp.	Picornaviridae	ssRNA(+)	RNA	183	NP_740400	{'Homo sapiens'}	0	1	0	1	0	-0.304518	1.9058
457	IRF3 HW PIC	non-structural protein 4A	Modoc virus	Flaviviridae	ssRNA(+)	RNA	121	NP_740265	{'Homo sapiens', 'Peromyscus maniculatus'}	0	1	0	1	0	-0.0846742	1.45967
460	IRF3 HW PIC	DNA polymerase (EC 2.7.7.7)	Human adenovirus F serotype 40 (HAdV-40) (Human adenovirus 40)	Adenoviridae	dsDNA	DNA	1188	NP_040853	{'Homo sapiens'}	0	0	0	0	0	-0.104127	1.50775
466	IRF3 HW PIC	Polymerase cofactor VP35	Tai Forest ebolavirus	Filoviridae	ssRNA(-)	RNA	341	YP_003815424	{'Homo sapiens'}	0	1	1	1	0	-0.0701108	2.33325
468	IRF3 HW PIC	Matrix protein (Phosphoprotein M2)	Mokola virus (MOKV)	Rhabdoviridae	ssRNA(-)	RNA	202	YP_142352	{'Felis catus', 'Rodentia', 'Chodsigoa caovansunga', 'Homo sapiens', 'Canis lupus familiaris'}	0	0	0	0	0	-0.0697722	1.49157
511	NFkB HW PIC	Matrix protein	Vesicular stomatitis Indiana virus (strain San Juan) (VSIV)	Rhabdoviridae	ssRNA(-)	RNA	229	NP_041714	{'Equus caballus', 'Equus asinus', 'Bos taurus', 'Musca domestica', 'Aedes', 'Sus scrofa', 'Simuliidae', 'Lutzomyia', 'Culicoides', 'Homo sapiens'}	1	1	1	1	0	-0.0937586	2.30704
521	IRF3 cGAMP	Matrix protein;matrix;matrix protein;matrix protein;matrix;	Jurona vesiculovirus; 864699	Rhabdoviridae	ssRNA(-)	RNA	225	YP_009094375	{'Homo sapiens'}	0	1	1	1	0	-0.128763	6.41949
521	pSTAT IFN	Matrix protein;matrix;matrix protein;matrix protein;matrix;	Jurona vesiculovirus; 864699	Rhabdoviridae	ssRNA(-)	RNA	225	YP_009094375	{'Homo sapiens'}	0	1	1	1	0	-0.605781	3.24959
522	pSTAT IFN	Togavirin (EC 3.4.21.90)	Western equine encephalitis virus (WEEV)	Togaviridae	ssRNA(+)	RNA	1236	NP_640331	{'Equus caballus', 'Anopheles', 'Rana pipiens', 'Haemorhous mexicanus', 'Lepus americanus', 'Passer domesticus', 'Aedes', 'Thamnophis', 'Urocitellus richardsonii', 'Cervidae', 'Culex tarsalis', 'Homo sapiens'}	0	1	1	1	0	-0.499964	2.67132
537	pSTAT IFN	non-structural protein NS2a;;non-structural protein NS2a	West Nile virus (WNV)	Flaviviridae	ssRNA(+)	RNA	231	NP_776016	{'Mansonia uniformis', 'Hyalomma marginatum', 'Culex', 'Rhipicephalus', 'Aedes', 'Amblyomma variegatum', 'Aves', 'Mimomyia', 'Homo sapiens'}	1	1	0	1	0	-0.341362	5.08725
544	pSTAT IFN	non-structural protein NS4b	Tick-borne encephalitis virus	Flaviviridae	ssRNA(+)	RNA	252	NP_775510	{'Mus musculus', 'Homo sapiens', 'Ixodes ricinus', 'Ixodes persulcatus'}	0	1	0	1	1	-0.106248	1.48421
551	pSTAT IFN	nonstructural protein NS2A	Zika virus (ZIKV)	Flaviviridae	ssRNA(+)	RNA	226	YP_009430302	{'Macaca mulatta', 'Aedes', 'Aedes aegypti', 'Mus musculus', 'Homo sapiens', 'Aedes albopictus'}	1	1	0	1	0	-0.117951	3.1835
561	IRF3 HW PIC	Matrix protein	Isfahan virus (ISFV)	Rhabdoviridae	ssRNA(-)	RNA	226	YP_007641384	{'Phlebotomus papatasi', 'Homo sapiens', 'Gerbillinae'}	0	1	1	1	0	-0.0843584	1.78018
561	NFkB HW PIC	Matrix protein	Isfahan virus (ISFV)	Rhabdoviridae	ssRNA(-)	RNA	226	YP_007641384	{'Phlebotomus papatasi', 'Homo sapiens', 'Gerbillinae'}	0	1	1	1	0	-0.114386	3.52178
597	IRF3 cGAMP	3C mature peptide;;;	Hepatovirus A	Picornaviridae	ssRNA(+)	RNA	219	NP_740558	{'Macaca', 'Homo sapiens', 'Pan troglodytes', 'Cercopithecus hamlyni'}	0	0	0	1	0	-0.111099	4.28503
624	IRF3 HW PIC	Non-structural protein NS-S	Sandfly fever Turkey virus	Phenuiviridae	ssRNA(-)	RNA	267	YP_004382745	{'Homo sapiens'}	0	0	0	1	0	-0.132949	3.93097
627	pSTAT IFN	Hemagglutinin-esterase-fusion glycoprotein (HEF) (EC 3.1.1.53) [Cleaved into: Hemagglutinin-esterase-fusion glycoprotein chain 1 (HEF1); Hemagglutinin-esterase-fusion glycoprotein chain 2 (HEF2)]	Influenza C virus (strain C/Ann Arbor/1/1950)	Orthomyxoviridae	ssRNA(-)	RNA	655	YP_089655	{'Homo sapiens', 'Sus scrofa'}	0	0	0	0	0	-0.110827	2.13759
633	IRF3 HW PIC	proteinase 3C (picornain 3C)	Parechovirus A	Picornaviridae	ssRNA(+)	RNA	194	NP_740736	{'Homo sapiens'}	0	0	0	1	0	-0.0951862	3.35493
642	IRF3 cGAMP	Protein 33K (L4-33K) (Splicing factor 33K) (Terminase, small subunit)	Human adenovirus C serotype 2 (HAdV-2) (Human adenovirus 2)	Adenoviridae	dsDNA	DNA	228	NP_040529	{'Homo sapiens'}	0	0	0	0	0	-0.100116	2.38768
643	IRF3 HW PIC	VP1 protein	Human erythrovirus V9	Parvoviridae	ssDNA(+/-)	DNA	781	NP_694865	{'Homo sapiens'}	0	0	0	1	1	-0.0704672	1.32364
649	IRF3 cGAMP	Initiator protein NS1 (EC 3.6.4.12) (Non-structural protein NS1)	Bufavirus-3	Parvoviridae	ssDNA(+/-)	DNA	673	YP_009058894	{'Homo sapiens'}	0	0	0	0	0	-0.131071	4.61522
675	NFkB cGAMP	Non-structural protein 1 (NSP1)	Rotavirus X (strain RVX/Human/China/NADRV-J19/1997/GXP[X]) (RV ADRV-N) (Rotavirus (isolate novel adult diarrhea rotavirus-J19))	Reoviridae	dsRNA	RNA	395	YP_392494	{'Homo sapiens'}	0	0	0	1	0	-0.0654468	5.40675
681	IRF3 cGAMP	putative NS5A protein	GB virus C	Flaviviridae	ssRNA(+)	RNA	412	NP_803208	{'Homo sapiens'}	0	0	0	1	0	-0.193683	4.51596
682	IRF3 cGAMP	3C	Salivirus A (isolate Human/Nigeria/NG-J1/2007) (SV-A)	Picornaviridae	ssRNA(+)	RNA	195	YP_003038643	{'Homo sapiens', 'Pan troglodytes'}	0	0	0	1	0	-0.141211	6.4031
701	IRF3 HW PIC	D protein;	Human respirovirus 3	Paramyxoviridae	ssRNA(-)	RNA	373	NP_599250	{'Homo sapiens'}	0	0	0	0	0	-0.187387	1.38108
701	NFkB HW PIC	D protein;	Human respirovirus 3	Paramyxoviridae	ssRNA(-)	RNA	373	NP_599250	{'Homo sapiens'}	0	0	0	0	0	-0.0927661	1.76865
702	IRF3 cGAMP	Core-capsid bridging protein (Core protein V)	Human adenovirus F serotype 40 (HAdV-40) (Human adenovirus 40)	Adenoviridae	dsDNA	DNA	358	NP_040859	{'Homo sapiens'}	0	0	0	0	0	-0.166483	4.50522
702	NFkB HW PIC	Core-capsid bridging protein (Core protein V)	Human adenovirus F serotype 40 (HAdV-40) (Human adenovirus 40)	Adenoviridae	dsDNA	DNA	358	NP_040859	{'Homo sapiens'}	0	0	0	0	0	-0.0848563	1.81698
710	NFkB HW PIC	Nucleocapsid (Nucleocapsid protein)	Human respirovirus 3	Paramyxoviridae	ssRNA(-)	RNA	515	NP_067148	{'Homo sapiens'}	0	0	0	0	0	-0.0820704	2.05119
712	IRF3 HW PIC	Phosphoprotein	Human parainfluenza virus 1 strain Washington/1964	Paramyxoviridae	ssRNA(-)	RNA	568	NP_604435	{'Homo sapiens'}	0	0	0	0	0	-0.0858035	1.32823
712	NFkB HW PIC	Phosphoprotein	Human parainfluenza virus 1 strain Washington/1964	Paramyxoviridae	ssRNA(-)	RNA	568	NP_604435	{'Homo sapiens'}	0	0	0	0	0	-0.089078	2.05992
732	IRF3 HW PIC	Matrix protein	Human respirovirus 3	Paramyxoviridae	ssRNA(-)	RNA	353	NP_067150	{'Homo sapiens'}	0	0	0	0	0	-0.154717	4.109
733	IRF3 cGAMP	Envelope surface glycoprotein gp120;;;;;;;	Human immunodeficiency virus 1	Retroviridae	ssRNA-RT	RNA	483	NP_579894	{'Homo sapiens'}	0	0	0	0	0	-0.0851764	1.69877
733	IRF3 HW PIC	Envelope surface glycoprotein gp120;;;;;;;	Human immunodeficiency virus 1	Retroviridae	ssRNA-RT	RNA	483	NP_579894	{'Homo sapiens'}	0	0	0	0	0	-0.139245	2.39811
735	IRF3 HW PIC	Matrix protein 1 (M1)	Influenza A virus (strain A/Puerto Rico/8/1934 H1N1)	Orthomyxoviridae	ssRNA(-)	RNA	252	NP_040978	{'Homo sapiens', 'Aves', 'Sus scrofa'}	0	0	0	0	0	-0.137755	1.73781
739	IRF3 cGAMP	Hemagglutinin [Cleaved into: Hemagglutinin HA1 chain; Hemagglutinin HA2 chain]	Influenza B virus (strain B/Lee/1940)	Orthomyxoviridae	ssRNA(-)	RNA	584	NP_056660	{'Homo sapiens'}	0	0	0	0	0	-0.0803477	2.85866
740	NFkB HW PIC	Gag polyprotein (Pr71Gag) [Cleaved into: Gag protein (p68Gag); p3 (p3Gag)]	Simian foamy virus (isolate chimpanzee) (SFVcpz)	Retroviridae	ssRNA-RT	RNA	653	NP_056802	{'Homo sapiens', 'Pan troglodytes'}	0	0	0	0	0	-0.0705315	2.16256
742	pSTAT IFN	Hemagglutinin-neuraminidase (EC 3.2.1.18)	Human respirovirus 3	Paramyxoviridae	ssRNA(-)	RNA	574	NP_067152	{'Homo sapiens'}	0	0	0	0	0	-0.0920212	2.61595
744	IRF3 HW PIC	Fiber protein 2	Human adenovirus F serotype 40 (HAdV-40) (Human adenovirus 40)	Adenoviridae	dsDNA	DNA	387	NP_040875	{'Homo sapiens'}	0	0	0	0	0	-0.1916	3.09948
745	IRF3 HW PIC	Nucleoprotein (Nucleocapsid protein) (Protein N)	Influenza A virus (strain A/Puerto Rico/8/1934 H1N1)	Orthomyxoviridae	ssRNA(-)	RNA	498	NP_040982	{'Homo sapiens', 'Aves', 'Sus scrofa'}	0	0	0	0	0	-0.171191	4.54164
746	IRF3 cGAMP	Phosphoprotein (P protein) (Protein M1)	Vesicular stomatitis Indiana virus (strain San Juan) (VSIV)	Rhabdoviridae	ssRNA(-)	RNA	265	NP_041713	{'Equus caballus', 'Equus asinus', 'Bos taurus', 'Musca domestica', 'Aedes', 'Sus scrofa', 'Simuliidae', 'Lutzomyia', 'Culicoides', 'Homo sapiens'}	0	0	0	0	0	-0.0670372	1.99668
747	IRF3 HW PIC	Minor capsid protein	JC polyomavirus (JCPyV) (JCV)	Polyomaviridae	dsDNA	DNA	225	NP_043510	{'Homo sapiens'}	0	0	0	0	0	-0.122553	2.32964
763	IRF3 HW PIC	Hemagglutinin-neuraminidase protein	Human parainfluenza 2 virus (HPIV-2)	Paramyxoviridae	ssRNA(-)	RNA	571	NP_598405	{'Homo sapiens'}	0	0	0	0	0	-0.0761605	1.60854
796	IRF3 HW PIC	ORF3a-mco	nCoV												-0.0782207	4.39517
798	pSTAT IFN	ORF6-mco	nCoV												-0.255127	4.13702
825	pSTAT IFN	Envelope	SARS												-0.116936	2.2361
830	pSTAT IFN	ORF6	nCoV												-0.234974	3.28456
835	pSTAT IFN	GtrA-like	nCoV												-0.123747	3.02694
860	pSTAT IFN	ORF8b	MERS												-0.13094	2.05994
865	IRF3 cGAMP	nsp9	229E												-0.0776809	4.45726
896	pSTAT IFN	nsp2	SARS												-0.0877367	3.26606
897	pSTAT IFN	nsp10	SARS												-0.0896143	1.71751
912	pSTAT IFN	nsp4	229E												-0.0865032	1.58938
918	pSTAT IFN	nsp6	MERS												-0.148555	2.25488
919	IRF3 cGAMP	ORF4a	MERS												-0.0880074	5.13848
923	IRF3 HW PIC	ORF3a	nCoV												-0.0722779	2.52832
977	IRF3 HW PIC	nsp10	OC43												-0.0796394	1.54065
